# Comprehensive analysis of microbial content in whole-genome sequencing samples from The Cancer Genome Atlas project

**DOI:** 10.1101/2024.05.24.595788

**Authors:** Yuchen Ge, Jennifer Lu, Daniela Puiu, Mahler Revsine, Steven L. Salzberg

## Abstract

In recent years, a growing number of publications have reported the presence of microbial species in human tumors and of mixtures of microbes that appear to be highly specific to different cancer types. Our recent re-analysis of data from three cancer types revealed that technical errors have caused erroneous reports of numerous microbial species found in sequencing data from The Cancer Genome Atlas (TCGA) project. Here we have expanded our analysis to cover all 5,734 whole-genome sequencing (WGS) data sets currently available from TCGA, covering 25 distinct types of cancer. We analyzed the microbial content using updated computational methods and databases, and compared our results to those from two major recent studies that focused on bacteria, viruses, and fungi in cancer. Our results expand upon and reinforce our recent findings, which showed that the presence of microbes is far smaller than had been previously reported, and that many species identified in TCGA data are either not present at all, or are known contaminants rather than microbes residing within tumors. As part of this expanded analysis, and to help others avoid being misled by flawed data, we have released a dataset that contains detailed read counts for bacteria, viruses, archaea, and fungi detected in all 5,734 TCGA samples, which can serve as a public reference for future investigations.

**One-sentence summary:** Analysis of microbial content in 5,734 whole-genome sequencing samples from TCGA yields a comprehensive new resource for investigating the role of microbes in cancer.
