## Supplementary material for "Comprehensive analysis of microbial content in whole-genome sequencing samples from The Cancer Genome Atlas project": TableS16

### Sheet: name_change
RefSeq200	RefSeq220
Anthracocystis flocculosa	Pseudozyma flocculosa
Arthrobotrys oligospora	Orbilia oligospora
Aspergillus pseudonomius	Aspergillus pseudonomiae
Byssochlamys spectabilis	Paecilomyces variotii
Chaetomium thermophilum	Thermochaetoides thermophila
Leptosphaeria maculans	Plenodomus lingam
Marssonina brunnea	Drepanopeziza brunnea
Melampsora larici-populina Melampsora laricis-populina
Nosema ceranae	Vairimorpha ceranae
Phialemoniopsis curvata	Thyridium curvatum
Phialocephala scopiformis	Mollisia scopiformis
[Candida] glabrata	Nakaseomyces glabratus
[Candida] pseudohaemulonis	[Candida] pseudohaemulonii
[Nectria] haematococca	Fusarium solani
